# A structure-guided pipeline to uncover the underexplored beta-lactamases from Antarctic and Subantarctic soil microbiota

**DOI:** 10.1101/2025.09.30.679653

**Authors:** José Coche-Miranda, Patricio Arros, Nicolás Canales, Camilo Berríos-Pastén, Rosalba Lagos, Julieta Orlando, Francisco P. Chávez, Andrés E. Marcoleta

## Abstract

As the One Health approach points out, the environment can significantly affect human health, particularly having diverse and profound implications in the ongoing antimicrobial resistance crisis. One central aspect is the potential role of environmental microorganisms as a source of resistance genes that could emerge among pathogens aided by horizontal transfer. In this context, previous reports showed that the Antarctic soil microbiota hosts a rich resistome, including putative beta-lactamases conferring resistance to beta-lactams, the most widely used antibiotics for treating bacterial infections worldwide. However, the diversity of beta-lactamases across different areas of Antarctica and Subantarctic islands and their associated microbiota remains largely unexplored. In this study, we analyzed an extensive collection of Antarctic soil metagenomes, applying a novel bioinformatic pipeline based on combining sequence identity and structural similarity criteria to search for *bona fide* distant beta-lactamase orthologs. We found several classes and families, with a notable predominance of class-B metallo-beta-lactamases, including proposed novel families and variants of known families. The beta-lactamase diversity and dominant classes varied across sites following changes in the microbial community, observing three main sample groups: 1) Subantarctic islands, 2) Antarctic Peninsula and surrounding islands; and 3) Cold-desert environments. The most prevalent beta-lactamases corresponded to subclass B3. We reconstructed more than 3500 metagenome-assembled genomes (MAGs) and searched for beta-lactamases among them. The main taxa encoding the beta-lactamases were Pseudomonadota and Bacteroidota. Moreover, a certain proportion of beta-lactamases was associated with mobile genetic elements, especially integrons and insertion sequences, suggesting their potential dissemination by horizontal transference. This evidence reinforces the role of the environment, and especially (sub)Antarctic soils, as a reservoir of resistance genes, in particular, beta-lactamases.
