## Supplementary material for "A structure-guided pipeline to uncover the underexplored beta-lactamases from Antarctic and Subantarctic soil microbiota": Table S1.xlsx

### Sheet: Hoja1
Table S1. Antarctic and Subantarctic metagenomes analyzed in this study.
Category	Name	Accession	Latitude	Longitude	Declared Type	Geografic_site
AP	MetaAn_1	ERR4182668	-62.5381	-60.6917	Terrestrial Antarctic island soil	King George Island
AP	MetaAn_2	ERR4182669	-62.1833	-58.9881	Terrestrial Antarctic island soil	Greenwich Island
AP	MetaAn_3	ERR4182670	-62.5381	-60.6917	Terrestrial Antarctic island soil	King George Island
AP	MetaAn_4	ERR4182673	-62.1833	-58.9881	Terrestrial Antarctic island soil	Greenwich Island
AP	MetaAn_5	ERR4183043	-62.5214	-60.7164	Terrestrial Antarctic island soil	King George Island
AP	MetaAn_6	ERR4183044	-62.2114	-58.9394	Terrestrial Antarctic island soil	Greenwich Island
AP	MetaAn_7	ERR4183116	-62.4975	-60.7167	Terrestrial Antarctic island soil	King George Island
AP	MetaAn_8	ERR4183117	-62.2094	-58.9333	Terrestrial Antarctic island soil	Greenwich Island
AP	MetaAn_9	ERR4183124	-62.4975	-60.7167	Terrestrial Antarctic island soil	King George Island
AP	MetaAn_10	ERR4183125	-62.2094	-58.9333	Terrestrial Antarctic island soil	Greenwich Island
AP	MetaAn_11	ERR5891181	-62.9811	-60.6675	Antarctic sediment soil	Nelson Island
AP	MetaAn_12	ERR5891183	-62.9674	-60.7099	Antarctic sediment soil	Nelson Island
AP	MetaAn_13	ERR5891186	-62.9811	-60.7099	Antarctic sediment soil	Nelson Island
AP	MetaAn_14	ERR5891188	-62.647	-60.6031	Antarctic sediment soil	Robert Island
AP	MetaAn_15	ERR5891191	-62.647	-60.6031	Antarctic sediment soil	Robert Island
AP	MetaAn_16	ERR5891194	-62.647	-60.6031	Antarctic sediment soil	Robert Island
CD	MetaAn_17	SRR5881985	-78.0586	163.684	Terrestrial Antarctic soil sand	McMurdo Dry Valleys
CD	MetaAn_18	SRR5882551	-78.0827	164.168	Terrestrial Antarctic soil sand	McMurdo Dry Valleys
CD	MetaAn_19	SRR5882128	-78.024	163.912	Terrestrial Antarctic soil sand	McMurdo Dry Valleys
CD	MetaAn_20	SRR5830676	-78.0749	163.892	Terrestrial Antarctic soil sand	McMurdo Dry Valleys
CD	MetaAn_21	SRR6266334	-78.0467	163.682	Terrestrial Antarctic soil sand	McMurdo Dry Valleys
CD	MetaAn_22	SRR6266336	-78.0243	163.917	Terrestrial Antarctic soil sand	McMurdo Dry Valleys
CD	MetaAn_23	SRR6266338	-78.0729	163.719	Terrestrial Antarctic soil sand	McMurdo Dry Valleys
CD	MetaAn_24	SRR6266341	-78.0742	163.785	Terrestrial Antarctic soil sand	McMurdo Dry Valleys
CD	MetaAn_25	SRR6266358	-78.0741	163.892	Terrestrial Antarctic soil sand	McMurdo Dry Valleys
CD	MetaAn_26	SRR6266357	-78.0767	163.895	Terrestrial Antarctic soil sand	McMurdo Dry Valleys
CD	MetaAn_27	SRR6263181	-78.0306	163.717	Terrestrial Antarctic soil sand	McMurdo Dry Valleys
CD	MetaAn_28	SRR6263248	-78.0471	164.011	Terrestrial Antarctic soil sand	McMurdo Dry Valleys
CD	MetaAn_29	SRR6263202	-78.0456	164.016	Terrestrial Antarctic soil sand	McMurdo Dry Valleys
CD	MetaAn_30	SRR6263206	-78.049	163.698	Terrestrial Antarctic soil sand	McMurdo Dry Valleys
CD	MetaAn_31	SRR6263258	-78.0526	16.3748	Terrestrial Antarctic soil sand	McMurdo Dry Valleys
CD	MetaAn_32	SRR6263259	-78.0557	163.73	Terrestrial Antarctic soil sand	McMurdo Dry Valleys
CD	MetaAn_33	SRR6263322	-78.0577	163.74	Terrestrial Antarctic soil sand	McMurdo Dry Valleys
CD	MetaAn_34	SRR6263654	-78.059	163.688	Terrestrial Antarctic soil sand	McMurdo Dry Valleys
CD	MetaAn_35	SRR6263655	-78.0624	163.832	Terrestrial Antarctic soil sand	McMurdo Dry Valleys
CD	MetaAn_36	SRR6263737	-78.0727	164.06	Terrestrial Antarctic soil sand	McMurdo Dry Valleys
CD	MetaAn_37	SRR6263736	-78.0795	163.805	Terrestrial Antarctic soil sand	McMurdo Dry Valleys
CD	MetaAn_38	SRR6265700	-78.0824	163.75	Terrestrial Antarctic soil sand	McMurdo Dry Valleys
CD	MetaAn_39	SRR6265866	-78.078	163.721	Terrestrial Antarctic soil sand	McMurdo Dry Valleys
CD	MetaAn_40	SRR6265795	-78.0779	164.12	Terrestrial Antarctic soil sand	McMurdo Dry Valleys
CD	MetaAn_41	SRR6265865	-78.0872	163.768	Terrestrial Antarctic soil sand	McMurdo Dry Valleys
CD	MetaAn_43	SRR6266047	-78.0853	163.805	Terrestrial Antarctic soil sand	McMurdo Dry Valleys
CD	MetaAn_44	SRR6266108	-78.1031	163.619	Terrestrial Antarctic soil sand	McMurdo Dry Valleys
CD	MetaAn_45	SRR6266133	-78.1246	164.09	Terrestrial Antarctic soil sand	McMurdo Dry Valleys
CD	MetaAn_46	SRR6266134	-78.1266	163.967	Terrestrial Antarctic soil sand	McMurdo Dry Valleys
CD	MetaAn_47	SRR6266221	-78.0267	163.82	Terrestrial Antarctic soil sand	McMurdo Dry Valleys
AP	MetaAn_48	SRR6429834	-62.6709	-61.1769	Rhizospheric Antarctic soil	Robert Island
AP	MetaAn_49	SRR6429832	-62.6714	-61.1756	Rhizospheric Antarctic soil	Robert Island
AP	MetaAn_50	SRR13165308	-71.8783	-68.25	Mineral Antarctic soil	Palmer Island
CD	MetaAn_53	SRR17689995	-85.0294	-177.192	Antarctic surface soil	Shackleton Glacier
CD	MetaAn_54	SRR17689980	-84.6263	-176.761	Antarctic surface soil	Shackleton Glacier
CD	MetaAn_55	SRR17689983	-84.4818	-176.506	Antarctic surface soil	Shackleton Glacier
CD	MetaAn_56	SRR17690002	-84.6227	-176.75	Antarctic surface soil	Shackleton Glacier
CD	MetaAn_57	SRR17689998	-84.9136	-176.883	Antarctic surface soil	Shackleton Glacier
CD	MetaAn_58	SRR17689999	-84.9155	-176.146	Antarctic surface soil	Shackleton Glacier
AP	MetaAn_59	SRR20770299	-64.77	-64.087	Antarctic island soil	Litchfield Island
AP	MetaAn_60	SRR20770298	-62.21	-58.966	Antarctic island soil	Greenwich Island
SI	MetaAn_61	SRR24605841	-54.263	-36.505	Antarctic island soil	South Georgia Island
	MetaAn_62	SRR24605842	-67.379	-179.911	Antarctic island soil	Scott Island	Deberia ser considerada como SI
	MetaAn_63	SRR24605825	-68.8153	-90.7321	Antarctic island soil	Peter I Island	Island in front of West Antarctica
SI	MetaAn_64	SRR24605828	-46.8909	37.7945	Antarctic island soil	Marion Island
	MetaAn_65	SRR24605838	-73.0487	-126.129	Antarctic island soil	Lauff Island	Island in front of West Antarctica
SI	MetaAn_66	SRR24605834	-49.3436	70.0653	Antarctic island soil	Kerguelen Islands
SI	MetaAn_67	SRR24605839	-56.5123	-68.7296	Antarctic island soil	Diego Ramirez Island
SI	MetaAn_68	SRR24605827	-46.3912	51.8061	Antarctic island soil	Île de la Possession
SI	MetaAn_69	SRR24605835	-54.446	3.403	Antarctic island soil	Bouvetoya island
AP	MetaAn_70	CS1	-62.1931	-58.9053	Antarctic soil next to a septic system chamber	King George Island
AP	MetaAn_71	HTP3	-62.2192	-58.9525	Antarctic soil from Halftree-point	King George Island
AP	MetaAn_72	IA6	-62.2008	-58.9178	Antarctic soil	Ardley Island
CD	MetaAn_73	RDP_CKDN230001569-1A_HT3KTDSX5_L3	-79.7921	-82.9854	Antarctic soil	Union Glacier
CD	MetaAn_74	RUP_CKDN230001570-1A_HT3KTDSX5_L3	-79.7929	-82.9096	Antarctic soil	Union Glacier
AP	MetaAn_75	shotgun_illumina_1st_ARH_ECA53	-62.1596	-58.4719	Humanized antarctic soil	King George Island
AP	MetaAn_76	shotgun_illumina_1st_COP_ECA53	-62.3758	-59.7124	Non-intervened antarctic soil	Nelson Island
AP	MetaAn_77	shotgun_illumina_1st_DEH_ECA53	-62.9771	-60.6748	Humanized antarctic soil	Deception Island
AP	MetaAn_78	shotgun_illumina_1st_DEP_ECA53	-62.9661	-60.7144	Non-intervened antarctic soil	Deception Island
AP	MetaAn_79	shotgun_illumina_2nd_BARR2_ECA53	-62.4078	-59.7499	Non-intervened antarctic soil	Barrientos Island
AP	MetaAn_80	shotgun_illumina_2nd_PRH_ECA55	-62.4789	-59.6616	Humanized antarctic soil	Greenwich Island
AP	MetaAn_81	shotgun_illumina_2nd_PRP_ECA55	-62.4806	-59.6449	Non-intervened antarctic soil	Greenwich Island
AP	MetaAn_82	shotgun_illumina_3rd_ARH_ECA55	-62.1596	-58.4719	Humanized antarctic soil	King George Island
AP	MetaAn_83	shotgun_illumina_3rd_COP_ECA55	-62.3758	-59.7124	Non-intervened antarctic soil	Robert Island
AP	MetaAn_84	shotgun_illumina_3rd_DEP_ECA55	-62.9661	-60.7144	Non-intervened antarctic soil	Deception Island
